# A Life Identification Number Barcoding (LIN Code) System for *Neisseria meningitidis*: high resolution multi-level typing of meningococci

**DOI:** 10.64898/2026.03.03.708563

**Authors:** Kasia M Parfitt, Keith A Jolley, Anastasia Unitt, James E Bray, Frances M Colles, Odile B Harrison, Ian M Feavers, Martin C J Maiden

## Abstract

*Neisseria meningitidis* is a commensal member of the human oropharyngeal microbiota that can cause devastating invasive meningococcal disease. This genetically and antigenically diverse ‘accidental pathogen’ has been a paradigm for the study of bacterial population biology. The meningococcus was the first organism for which a seven-locus multi-locus sequence typing (MLST) scheme was developed. With the addition of sequence-based characterisation of antigen genes, molecular typing has been widely employed to inform surveillance and public health interventions. Following the advent and widespread adoption of whole genome sequencing (WGS), precise delineation of variants is possible. Here, a WGS-based Life Identification Number (LIN) code typing scheme is described, providing a multi-resolution nomenclature for understanding meningococcal population diversity and molecular epidemiology. The LIN codes were developed using a set of 6,131 *N. meningitidis genomes*, comprising up to 200 isolates from each clonal complex (cc) previously described using MLST. Based on cluster-stability analysis and concordance with ccs, thirteen LIN ‘thresholds’ described the meningococcal population at different levels of resolution. LIN codes and human-readable ‘nicknames’ consistent with existent nomenclatures were assigned to the *N. meningitidis* genomes hosted in the PubMLST. Published outbreaks validated the LIN thresholds, illustrating the potential of this genomic tool in public health management.
