## Supplementary Table 8 for "A Life Identification Number Barcoding (LIN Code) System for *Neisseria meningitidis*: high resolution multi-level typing of meningococci"

												Number of loci differences (mismatches)
id	isolate	isolate_type	country	continent	town_or_city	year	disease	capsule_group	cgST v3	ST (MLST)	clonal complex	0	1	2	3	7	14	67	156	279	385	545	691	970
644	L93/4286	Reference	UK [England]	Europe		1993	invasive (unspecified/other)	C	76	11	ST-11 complex	34_0_0_0_0_0_19_0_1_0_0_0_0	34_0_0_0_0_0_19_0_1_0_0_0	34_0_0_0_0_0_19_0_1_0_0	34_0_0_0_0_0_19_0_1_0	34_0_0_0_0_0_19_0_1	34_0_0_0_0_0_19_0	34_0_0_0_0_0_19	34_0_0_0_0_0	34_0_0_0_0	34_0_0_0	34_0_0	34_0	34
662	2837	Outbreak (strain 2)	UK	Europe	Southampton	1997	invasive (unspecified/other)	C	93	50	ST-11 complex	34_0_0_0_0_0_22_0_0_0_0_0_0	34_0_0_0_0_0_22_0_0_0_0_0	34_0_0_0_0_0_22_0_0_0_0	34_0_0_0_0_0_22_0_0_0	34_0_0_0_0_0_22_0_0	34_0_0_0_0_0_22_0	34_0_0_0_0_0_22	34_0_0_0_0_0	34_0_0_0_0	34_0_0_0	34_0_0	34_0	34
665	2845	Carriers	UK	Europe	Southampton	1997	carrier	C	96	67	ST-11 complex	34_0_0_0_0_5_46_1_0_0_0_0_0	34_0_0_0_0_5_46_1_0_0_0_0	34_0_0_0_0_5_46_1_0_0_0	34_0_0_0_0_5_46_1_0_0	34_0_0_0_0_5_46_1_0	34_0_0_0_0_5_46_1	34_0_0_0_0_5_46	34_0_0_0_0_5	34_0_0_0_0	34_0_0_0	34_0_0	34_0	34
666	2843	Carriers	UK	Europe	Southampton	1997	carrier	C	97	51	ST-11 complex	34_0_0_0_0_5_25_0_0_0_0_0_0	34_0_0_0_0_5_25_0_0_0_0_0	34_0_0_0_0_5_25_0_0_0_0	34_0_0_0_0_5_25_0_0_0	34_0_0_0_0_5_25_0_0	34_0_0_0_0_5_25_0	34_0_0_0_0_5_25	34_0_0_0_0_5	34_0_0_0_0	34_0_0_0	34_0_0	34_0	34
667	2842	Carriers	UK	Europe	Southampton	1997	carrier	C	98	51	ST-11 complex	34_0_0_0_0_5_25_0_1_0_0_0_0	34_0_0_0_0_5_25_0_1_0_0_0	34_0_0_0_0_5_25_0_1_0_0	34_0_0_0_0_5_25_0_1_0	34_0_0_0_0_5_25_0_1	34_0_0_0_0_5_25_0	34_0_0_0_0_5_25	34_0_0_0_0_5	34_0_0_0_0	34_0_0_0	34_0_0	34_0	34
669	2846	Carriers	UK	Europe	Southampton	1997	carrier	C	99	52	ST-11 complex	34_0_0_0_0_5_7_0_0_0_0_0_0	34_0_0_0_0_5_7_0_0_0_0_0	34_0_0_0_0_5_7_0_0_0_0	34_0_0_0_0_5_7_0_0_0	34_0_0_0_0_5_7_0_0	34_0_0_0_0_5_7_0	34_0_0_0_0_5_7	34_0_0_0_0_5	34_0_0_0_0	34_0_0_0	34_0_0	34_0	34
670	2840	Outbreak (strain 2)	UK	Europe	Southampton	1997	invasive (unspecified/other)	C	100	50	ST-11 complex	34_0_0_0_0_0_22_0_1_0_0_0_0	34_0_0_0_0_0_22_0_1_0_0_0	34_0_0_0_0_0_22_0_1_0_0	34_0_0_0_0_0_22_0_1_0	34_0_0_0_0_0_22_0_1	34_0_0_0_0_0_22_0	34_0_0_0_0_0_22	34_0_0_0_0_0	34_0_0_0_0	34_0_0_0	34_0_0	34_0	34
671	2844	Outbreak (strain 2)	UK	Europe		1997	invasive (unspecified/other)	C	101	50	ST-11 complex	34_0_0_0_0_0_22_0_0_2_0_0_0	34_0_0_0_0_0_22_0_0_2_0_0	34_0_0_0_0_0_22_0_0_2_0	34_0_0_0_0_0_22_0_0_2	34_0_0_0_0_0_22_0_0	34_0_0_0_0_0_22_0	34_0_0_0_0_0_22	34_0_0_0_0_0	34_0_0_0_0	34_0_0_0	34_0_0	34_0	34
672	2847	Outbreak (strain 2)	UK	Europe		1997	invasive (unspecified/other)	C	102	50	ST-11 complex	34_0_0_0_0_0_22_0_0_1_0_0_0	34_0_0_0_0_0_22_0_0_1_0_0	34_0_0_0_0_0_22_0_0_1_0	34_0_0_0_0_0_22_0_0_1	34_0_0_0_0_0_22_0_0	34_0_0_0_0_0_22_0	34_0_0_0_0_0_22	34_0_0_0_0_0	34_0_0_0_0	34_0_0_0	34_0_0	34_0	34
698	FAM18	Reference	USA	North America		1983	invasive (unspecified/other)	C	104	11	ST-11 complex	34_0_0_0_0_5_3_0_0_0_0_0_0	34_0_0_0_0_5_3_0_0_0_0_0	34_0_0_0_0_5_3_0_0_0_0	34_0_0_0_0_5_3_0_0_0	34_0_0_0_0_5_3_0_0	34_0_0_0_0_5_3_0	34_0_0_0_0_5_3	34_0_0_0_0_5	34_0_0_0_0	34_0_0_0	34_0_0	34_0	34
41784	2839	Strain 1	UK	Europe	Southampton	1997	invasive (unspecified/other)	C	9271	11	ST-11 complex	34_0_0_0_0_0_2_165_0_1_0_0_0	34_0_0_0_0_0_2_165_0_1_0_0	34_0_0_0_0_0_2_165_0_1_0	34_0_0_0_0_0_2_165_0_1	34_0_0_0_0_0_2_165_0	34_0_0_0_0_0_2_165	34_0_0_0_0_0_2	34_0_0_0_0_0	34_0_0_0_0	34_0_0_0	34_0_0	34_0	34
664	2838	Strain 1	UK	Europe	Southampton	1997	carrier	C		11	ST-11 complex	34_0_0_0_0_0_2_165_0_1_0_0_0	34_0_0_0_0_0_2_165_0_1_0_0	34_0_0_0_0_0_2_165_0_1_0	34_0_0_0_0_0_2_165_0_1	34_0_0_0_0_0_2_165_0	34_0_0_0_0_0_2_165	34_0_0_0_0_0_2	34_0_0_0_0_0	34_0_0_0_0	34_0_0_0	34_0_0	34_0	34
