## Supplementary Table 6 for "A Life Identification Number Barcoding (LIN Code) System for *Neisseria meningitidis*: high resolution multi-level typing of meningococci"

						Number of loci differences (mismatches)
id	isolate	continent	capsule_group	ST (MLST)	cgST v3	0	1	2	3	7	14	67	156	279	385	545	691	970
34990	Tchad54/11	Africa	A	7	5352	57_1_0_0_0_0_13_24_2_5_0_0_0	57_1_0_0_0_0_13_24_2_5_0_0	57_1_0_0_0_0_13_24_2_5_0	57_1_0_0_0_0_13_24_2_5	57_1_0_0_0_0_13_24_2	57_1_0_0_0_0_13_24	57_1_0_0_0_0_13	57_1_0_0_0_0	57_1_0_0_0	57_1_0_0	57_1_0	57_1	57
34991	Tchad78/11	Africa	A	7	5353	57_1_0_0_0_0_13_26_0_0_0_1_0	57_1_0_0_0_0_13_26_0_0_0_1	57_1_0_0_0_0_13_26_0_0_0	57_1_0_0_0_0_13_26_0_0	57_1_0_0_0_0_13_26_0	57_1_0_0_0_0_13_26	57_1_0_0_0_0_13	57_1_0_0_0_0	57_1_0_0_0	57_1_0_0	57_1_0	57_1	57
34992	Tchad95/11	Africa	A	7	5354	57_1_0_0_0_0_13_25_2_0_0_0_0	57_1_0_0_0_0_13_25_2_0_0_0	57_1_0_0_0_0_13_25_2_0_0	57_1_0_0_0_0_13_25_2_0	57_1_0_0_0_0_13_25_2	57_1_0_0_0_0_13_25	57_1_0_0_0_0_13	57_1_0_0_0_0	57_1_0_0_0	57_1_0_0	57_1_0	57_1	57
34994	Tchad106/11	Africa	A	9021	5356	57_1_0_0_0_0_13_25_2_1_0_1_0	57_1_0_0_0_0_13_25_2_1_0_1	57_1_0_0_0_0_13_25_2_1_0	57_1_0_0_0_0_13_25_2_1	57_1_0_0_0_0_13_25_2	57_1_0_0_0_0_13_25	57_1_0_0_0_0_13	57_1_0_0_0_0	57_1_0_0_0	57_1_0_0	57_1_0	57_1	57
34995	11-Aug	Africa	A	7	5357	57_1_0_0_0_0_13_68_0_0_0_1_0	57_1_0_0_0_0_13_68_0_0_0_1	57_1_0_0_0_0_13_68_0_0_0	57_1_0_0_0_0_13_68_0_0	57_1_0_0_0_0_13_68_0	57_1_0_0_0_0_13_68	57_1_0_0_0_0_13	57_1_0_0_0_0	57_1_0_0_0	57_1_0_0	57_1_0	57_1	57
34996	11-Oct	Africa	A	7	5358	57_1_0_0_0_0_13_68_0_0_0_0_0	57_1_0_0_0_0_13_68_0_0_0_0	57_1_0_0_0_0_13_68_0_0_0	57_1_0_0_0_0_13_68_0_0	57_1_0_0_0_0_13_68_0	57_1_0_0_0_0_13_68	57_1_0_0_0_0_13	57_1_0_0_0_0	57_1_0_0_0	57_1_0_0	57_1_0	57_1	57
34997	39-2011	Africa	A	7	5359	57_1_0_0_0_0_13_24_2_0_0_0_0	57_1_0_0_0_0_13_24_2_0_0_0	57_1_0_0_0_0_13_24_2_0_0	57_1_0_0_0_0_13_24_2_0	57_1_0_0_0_0_13_24_2	57_1_0_0_0_0_13_24	57_1_0_0_0_0_13	57_1_0_0_0_0	57_1_0_0_0	57_1_0_0	57_1_0	57_1	57
34998	59-2011	Africa	A	7	5360	57_1_0_0_0_0_13_24_2_0_1_0_0	57_1_0_0_0_0_13_24_2_0_1_0	57_1_0_0_0_0_13_24_2_0_1	57_1_0_0_0_0_13_24_2_0	57_1_0_0_0_0_13_24_2	57_1_0_0_0_0_13_24	57_1_0_0_0_0_13	57_1_0_0_0_0	57_1_0_0_0	57_1_0_0	57_1_0	57_1	57
34999	63-2011	Africa	A	7	5361	57_1_0_0_0_0_13_24_2_0_0_0_0	57_1_0_0_0_0_13_24_2_0_0_0	57_1_0_0_0_0_13_24_2_0_0	57_1_0_0_0_0_13_24_2_0	57_1_0_0_0_0_13_24_2	57_1_0_0_0_0_13_24	57_1_0_0_0_0_13	57_1_0_0_0_0	57_1_0_0_0	57_1_0_0	57_1_0	57_1	57
35000	75-2011	Africa	A	7	5362	57_1_0_0_0_0_13_24_2_1_0_0_0	57_1_0_0_0_0_13_24_2_1_0_0	57_1_0_0_0_0_13_24_2_1_0	57_1_0_0_0_0_13_24_2_1	57_1_0_0_0_0_13_24_2	57_1_0_0_0_0_13_24	57_1_0_0_0_0_13	57_1_0_0_0_0	57_1_0_0_0	57_1_0_0	57_1_0	57_1	57
35001	76-2011	Africa	A	7	5363	57_1_0_0_0_0_13_24_2_0_0_1_0	57_1_0_0_0_0_13_24_2_0_0_1	57_1_0_0_0_0_13_24_2_0_0	57_1_0_0_0_0_13_24_2_0	57_1_0_0_0_0_13_24_2	57_1_0_0_0_0_13_24	57_1_0_0_0_0_13	57_1_0_0_0_0	57_1_0_0_0	57_1_0_0	57_1_0	57_1	57
35002	120-2011	Africa	A		5364	57_1_0_0_0_0_13_24_2_0_0_2_0	57_1_0_0_0_0_13_24_2_0_0_2	57_1_0_0_0_0_13_24_2_0_0	57_1_0_0_0_0_13_24_2_0	57_1_0_0_0_0_13_24_2	57_1_0_0_0_0_13_24	57_1_0_0_0_0_13	57_1_0_0_0_0	57_1_0_0_0	57_1_0_0	57_1_0	57_1	57
35003	403-2011	Africa	A
35004	12-15398-XS2-1	Africa	A	7	5365	57_1_0_0_0_0_13_24_2_4_0_0_0	57_1_0_0_0_0_13_24_2_4_0_0	57_1_0_0_0_0_13_24_2_4_0	57_1_0_0_0_0_13_24_2_4	57_1_0_0_0_0_13_24_2	57_1_0_0_0_0_13_24	57_1_0_0_0_0_13	57_1_0_0_0_0	57_1_0_0_0	57_1_0_0	57_1_0	57_1	57
35005	12-13952-XS2-1	Africa	A	7	5366	57_1_0_0_0_0_13_24_2_2_0_0_0	57_1_0_0_0_0_13_24_2_2_0_0	57_1_0_0_0_0_13_24_2_2_0	57_1_0_0_0_0_13_24_2_2	57_1_0_0_0_0_13_24_2	57_1_0_0_0_0_13_24	57_1_0_0_0_0_13	57_1_0_0_0_0	57_1_0_0_0	57_1_0_0	57_1_0	57_1	57
35006	12-15317-XS2-1	Africa	A	7	5367	57_1_0_0_0_0_13_24_2_4_1_0_0	57_1_0_0_0_0_13_24_2_4_1_0	57_1_0_0_0_0_13_24_2_4_1	57_1_0_0_0_0_13_24_2_4	57_1_0_0_0_0_13_24_2	57_1_0_0_0_0_13_24	57_1_0_0_0_0_13	57_1_0_0_0_0	57_1_0_0_0	57_1_0_0	57_1_0	57_1	57
35007	12-15047-XS2-1	Africa	A	7	5368	57_1_0_0_0_0_13_25_0_3_0_1_0	57_1_0_0_0_0_13_25_0_3_0_1	57_1_0_0_0_0_13_25_0_3_0	57_1_0_0_0_0_13_25_0_3	57_1_0_0_0_0_13_25_0	57_1_0_0_0_0_13_25	57_1_0_0_0_0_13	57_1_0_0_0_0	57_1_0_0_0	57_1_0_0	57_1_0	57_1	57
35008	12-15661-XS2-1	Africa	A	7	5369	57_1_0_0_0_0_13_25_0_1_0_0_0	57_1_0_0_0_0_13_25_0_1_0_0	57_1_0_0_0_0_13_25_0_1_0	57_1_0_0_0_0_13_25_0_1	57_1_0_0_0_0_13_25_0	57_1_0_0_0_0_13_25	57_1_0_0_0_0_13	57_1_0_0_0_0	57_1_0_0_0	57_1_0_0	57_1_0	57_1	57
35009	12-15657-XS2-1	Africa	A	7	5370	57_1_0_0_0_0_13_25_0_2_0_0_0	57_1_0_0_0_0_13_25_0_2_0_0	57_1_0_0_0_0_13_25_0_2_0	57_1_0_0_0_0_13_25_0_2	57_1_0_0_0_0_13_25_0	57_1_0_0_0_0_13_25	57_1_0_0_0_0_13	57_1_0_0_0_0	57_1_0_0_0	57_1_0_0	57_1_0	57_1	57
35010	12-17186-XS2-1	Africa	A	7	5371	57_1_0_0_0_0_13_24_2_6_0_0_0	57_1_0_0_0_0_13_24_2_6_0_0	57_1_0_0_0_0_13_24_2_6_0	57_1_0_0_0_0_13_24_2_6	57_1_0_0_0_0_13_24_2	57_1_0_0_0_0_13_24	57_1_0_0_0_0_13	57_1_0_0_0_0	57_1_0_0_0	57_1_0_0	57_1_0	57_1	57
35011	12-17194-XS2-1	Africa	A	7	5372;64633	57_1_0_0_0_0_13_24_2_3_0_0_0	57_1_0_0_0_0_13_24_2_3_0_0	57_1_0_0_0_0_13_24_2_3_0	57_1_0_0_0_0_13_24_2_3	57_1_0_0_0_0_13_24_2	57_1_0_0_0_0_13_24	57_1_0_0_0_0_13	57_1_0_0_0_0	57_1_0_0_0	57_1_0_0	57_1_0	57_1	57
35012	12-17009-XS2-1	Africa	A	7	5373	57_1_0_0_0_0_13_24_2_6_1_0_0	57_1_0_0_0_0_13_24_2_6_1_0	57_1_0_0_0_0_13_24_2_6_1	57_1_0_0_0_0_13_24_2_6	57_1_0_0_0_0_13_24_2	57_1_0_0_0_0_13_24	57_1_0_0_0_0_13	57_1_0_0_0_0	57_1_0_0_0	57_1_0_0	57_1_0	57_1	57
35013	12-14973-XS2-1	Africa	A	7	5374	57_1_0_0_0_0_13_25_1_0_0_0_0	57_1_0_0_0_0_13_25_1_0_0_0	57_1_0_0_0_0_13_25_1_0_0	57_1_0_0_0_0_13_25_1_0	57_1_0_0_0_0_13_25_1	57_1_0_0_0_0_13_25	57_1_0_0_0_0_13	57_1_0_0_0_0	57_1_0_0_0	57_1_0_0	57_1_0	57_1	57
