## Supplementary Table 5 for "A Life Identification Number Barcoding (LIN Code) System for *Neisseria meningitidis*: high resolution multi-level typing of meningococci"

												Number of loci differences (mismatches)
id	isolate	country	continent	year	disease	source	epidemiology	capsule_group	cgST (v3)	ST (MLST)	clonal complex	0	1	2	3	7	14	67	156	279	385	545	691	970
1	A4/M1027	USA	North America	1937	invasive (unspecified/other)		epidemic	A		4	ST-4 complex
2	120M	Pakistan	Asia	1967	meningitis and septicaemia		endemic	A		1	ST-1 complex
7	7891	Finland	Europe	1975	invasive (unspecified/other)	CSF	epidemic	A	1	5	ST-5 complex	57_1_0_0_0_0_3_0_0_1_0_0_0	57_1_0_0_0_0_3_0_0_1_0_0	57_1_0_0_0_0_3_0_0_1_0	57_1_0_0_0_0_3_0_0_1	57_1_0_0_0_0_3_0_0	57_1_0_0_0_0_3_0	57_1_0_0_0_0_3	57_1_0_0_0_0	57_1_0_0_0	57_1_0_0	57_1_0	57_1	57
10	6748	Canada	North America	1971	invasive (unspecified/other)		epidemic	A	2	1	ST-1 complex	57_0_0_0_1_0_7_0_0_0_0_0_0	57_0_0_0_1_0_7_0_0_0_0_0	57_0_0_0_1_0_7_0_0_0_0	57_0_0_0_1_0_7_0_0_0	57_0_0_0_1_0_7_0_0	57_0_0_0_1_0_7_0	57_0_0_0_1_0_7	57_0_0_0_1_0	57_0_0_0_1	57_0_0_0	57_0_0	57_0	57
11	129E	Germany	Europe	1964	invasive (unspecified/other)	CSF	epidemic	A	3	1	ST-1 complex	57_0_0_0_0_0_0_0_0_0_0_0_0	57_0_0_0_0_0_0_0_0_0_0_0	57_0_0_0_0_0_0_0_0_0_0	57_0_0_0_0_0_0_0_0_0	57_0_0_0_0_0_0_0_0	57_0_0_0_0_0_0_0	57_0_0_0_0_0_0	57_0_0_0_0_0	57_0_0_0_0	57_0_0_0	57_0_0	57_0	57
13	139M	Philippines	Asia	1968			endemic	A	4	1	ST-1 complex	57_0_0_0_1_0_0_8_0_0_0_0_0	57_0_0_0_1_0_0_8_0_0_0_0	57_0_0_0_1_0_0_8_0_0_0	57_0_0_0_1_0_0_8_0_0	57_0_0_0_1_0_0_8_0	57_0_0_0_1_0_0_8	57_0_0_0_1_0_0	57_0_0_0_1_0	57_0_0_0_1	57_0_0_0	57_0_0	57_0	57
19	S3131	Ghana	Africa	1973	invasive (unspecified/other)		endemic	A	5	4	ST-4 complex	57_1_0_2_0_0_0_6_1_0_0_0_0	57_1_0_2_0_0_0_6_1_0_0_0	57_1_0_2_0_0_0_6_1_0_0	57_1_0_2_0_0_0_6_1_0	57_1_0_2_0_0_0_6_1	57_1_0_2_0_0_0_6	57_1_0_2_0_0_0	57_1_0_2_0_0	57_1_0_2_0	57_1_0_2	57_1_0	57_1	57
24	S4355	Denmark	Europe	1974	invasive (unspecified/other)	CSF	endemic	A	6	5	ST-5 complex	57_1_0_0_0_0_4_0_0_0_0_0_0	57_1_0_0_0_0_4_0_0_0_0_0	57_1_0_0_0_0_4_0_0_0_0	57_1_0_0_0_0_4_0_0_0	57_1_0_0_0_0_4_0_0	57_1_0_0_0_0_4_0	57_1_0_0_0_0_4	57_1_0_0_0_0	57_1_0_0_0	57_1_0_0	57_1_0	57_1	57
31	10	Burkina Faso	Africa	1963	invasive (unspecified/other)		endemic	A	8	4	ST-4 complex	57_1_0_2_0_0_2_2_0_0_0_0_0	57_1_0_2_0_0_2_2_0_0_0_0	57_1_0_2_0_0_2_2_0_0_0	57_1_0_2_0_0_2_2_0_0	57_1_0_2_0_0_2_2_0	57_1_0_2_0_0_2_2	57_1_0_2_0_0_2	57_1_0_2_0_0	57_1_0_2_0	57_1_0_2	57_1_0	57_1	57
34	20	Niger	Africa	1963	invasive (unspecified/other)	CSF		A	9	1	ST-1 complex	57_0_0_1_2_0_0_0_0_1_0_0_0	57_0_0_1_2_0_0_0_0_1_0_0	57_0_0_1_2_0_0_0_0_1_0	57_0_0_1_2_0_0_0_0_1	57_0_0_1_2_0_0_0_0	57_0_0_1_2_0_0_0	57_0_0_1_2_0_0	57_0_0_1_2_0	57_0_0_1_2	57_0_0_1	57_0_0	57_0	57
35	26	Niger	Africa	1963	invasive (unspecified/other)		epidemic	A	10	4	ST-4 complex	57_1_0_2_0_0_0_3_1_0_0_0_0	57_1_0_2_0_0_0_3_1_0_0_0	57_1_0_2_0_0_0_3_1_0_0	57_1_0_2_0_0_0_3_1_0	57_1_0_2_0_0_0_3_1	57_1_0_2_0_0_0_3	57_1_0_2_0_0_0	57_1_0_2_0_0	57_1_0_2_0	57_1_0_2	57_1_0	57_1	57
52	243	Cameroon	Africa	1966			endemic	A	12	4	ST-4 complex	57_1_0_2_0_0_0_2_1_0_0_0_0	57_1_0_2_0_0_0_2_1_0_0_0	57_1_0_2_0_0_0_2_1_0_0	57_1_0_2_0_0_0_2_1_0	57_1_0_2_0_0_0_2_1	57_1_0_2_0_0_0_2	57_1_0_2_0_0_0	57_1_0_2_0_0	57_1_0_2_0	57_1_0_2	57_1_0	57_1	57
61	393	Greece	Europe	1968	carrier		epidemic	A	13	1	ST-1 complex	57_0_0_0_1_0_0_1_0_0_0_0_0	57_0_0_0_1_0_0_1_0_0_0_0	57_0_0_0_1_0_0_1_0_0_0	57_0_0_0_1_0_0_1_0_0	57_0_0_0_1_0_0_1_0	57_0_0_0_1_0_0_1	57_0_0_0_1_0_0	57_0_0_0_1_0	57_0_0_0_1	57_0_0_0	57_0_0	57_0	57
64	254	Djibouti	Africa	1966	invasive (unspecified/other)		endemic	A		1	ST-1 complex
67	S5611	Australia	Oceania	1977	invasive (unspecified/other)	CSF	endemic	A	14	1	ST-1 complex	57_0_0_0_1_0_4_0_0_0_0_0_0	57_0_0_0_1_0_4_0_0_0_0_0	57_0_0_0_1_0_4_0_0_0_0	57_0_0_0_1_0_4_0_0_0	57_0_0_0_1_0_4_0_0	57_0_0_0_1_0_4_0	57_0_0_0_1_0_4	57_0_0_0_1_0	57_0_0_0_1	57_0_0_0	57_0_0	57_0	57
82	11-004	China	Asia	1984	invasive (unspecified/other)	CSF	epidemic	A	15	5	ST-5 complex	57_1_0_0_0_0_12_0_0_0_0_0_0	57_1_0_0_0_0_12_0_0_0_0_0	57_1_0_0_0_0_12_0_0_0_0	57_1_0_0_0_0_12_0_0_0	57_1_0_0_0_0_12_0_0	57_1_0_0_0_0_12_0	57_1_0_0_0_0_12	57_1_0_0_0_0	57_1_0_0_0	57_1_0_0	57_1_0	57_1	57
84	IAL2229	Brazil	South America	1976			pandemic	A	16	5	ST-5 complex	57_1_0_0_0_0_5_2_0_0_0_0_0	57_1_0_0_0_0_5_2_0_0_0_0	57_1_0_0_0_0_5_2_0_0_0	57_1_0_0_0_0_5_2_0_0	57_1_0_0_0_0_5_2_0	57_1_0_0_0_0_5_2	57_1_0_0_0_0_5	57_1_0_0_0_0	57_1_0_0_0	57_1_0_0	57_1_0	57_1	57
90	CN100	UK [England]	Europe	1941	invasive (unspecified/other)	CSF	epidemic	A	17	21		57_0_3_0_0_0_0_0_0_0_0_0_0	57_0_3_0_0_0_0_0_0_0_0_0	57_0_3_0_0_0_0_0_0_0_0	57_0_3_0_0_0_0_0_0_0	57_0_3_0_0_0_0_0_0	57_0_3_0_0_0_0_0	57_0_3_0_0_0_0	57_0_3_0_0_0	57_0_3_0_0	57_0_3_0	57_0_3	57_0	57
120	F4698	Saudi Arabia	Asia	1987	carrier			A	18	5	ST-5 complex	57_1_0_0_0_0_6_0_1_0_0_0_0	57_1_0_0_0_0_6_0_1_0_0_0	57_1_0_0_0_0_6_0_1_0_0	57_1_0_0_0_0_6_0_1_0	57_1_0_0_0_0_6_0_1	57_1_0_0_0_0_6_0	57_1_0_0_0_0_6	57_1_0_0_0_0	57_1_0_0_0	57_1_0_0	57_1_0	57_1	57
128	F6124	Chad	Africa	1988	invasive (unspecified/other)			A		5	ST-5 complex
160	1014	Sudan	Africa	1985	invasive (unspecified/other)		endemic	A	19	4	ST-4 complex	57_1_0_2_0_0_0_9_0_0_0_0_0	57_1_0_2_0_0_0_9_0_0_0_0	57_1_0_2_0_0_0_9_0_0_0	57_1_0_2_0_0_0_9_0_0	57_1_0_2_0_0_0_9_0	57_1_0_2_0_0_0_9	57_1_0_2_0_0_0	57_1_0_2_0_0	57_1_0_2_0	57_1_0_2	57_1_0	57_1	57
210	H1964	UK	Europe	1987	invasive (unspecified/other)	CSF	epidemic	A	20	5	ST-5 complex	57_1_0_0_0_0_6_2_0_0_0_0_0	57_1_0_0_0_0_6_2_0_0_0_0	57_1_0_0_0_0_6_2_0_0_0	57_1_0_0_0_0_6_2_0_0	57_1_0_0_0_0_6_2_0	57_1_0_0_0_0_6_2	57_1_0_0_0_0_6	57_1_0_0_0_0	57_1_0_0_0	57_1_0_0	57_1_0	57_1	57
237	H44/76	Norway	Europe	1976	invasive (unspecified/other)		epidemic	B	21	32	ST-32 complex	0_0_0_0_0_0_0_0_0_0_0_0_0	0_0_0_0_0_0_0_0_0_0_0_0	0_0_0_0_0_0_0_0_0_0_0	0_0_0_0_0_0_0_0_0_0	0_0_0_0_0_0_0_0_0	0_0_0_0_0_0_0_0	0_0_0_0_0_0_0	0_0_0_0_0_0	0_0_0_0_0	0_0_0_0	0_0_0	0_0	0
238	153	China	Asia	1966	invasive (unspecified/other)		pandemic	A	22	5	ST-5 complex	57_1_0_0_0_0_1_0_0_0_0_0_0	57_1_0_0_0_0_1_0_0_0_0_0	57_1_0_0_0_0_1_0_0_0_0	57_1_0_0_0_0_1_0_0_0	57_1_0_0_0_0_1_0_0	57_1_0_0_0_0_1_0	57_1_0_0_0_0_1	57_1_0_0_0_0	57_1_0_0_0	57_1_0_0	57_1_0	57_1	57
239	154	China	Asia	1966	invasive (unspecified/other)		pandemic	A	23	6	ST-5 complex	57_1_0_0_0_0_0_0_0_0_0_0_0	57_1_0_0_0_0_0_0_0_0_0_0	57_1_0_0_0_0_0_0_0_0_0	57_1_0_0_0_0_0_0_0_0	57_1_0_0_0_0_0_0_0	57_1_0_0_0_0_0_0	57_1_0_0_0_0_0	57_1_0_0_0_0	57_1_0_0_0	57_1_0_0	57_1_0	57_1	57
299	80049	China	Asia	1963	carrier		endemic	A	25	5	ST-5 complex	57_1_0_0_1_0_0_0_0_0_0_0_0	57_1_0_0_1_0_0_0_0_0_0_0	57_1_0_0_1_0_0_0_0_0_0	57_1_0_0_1_0_0_0_0_0	57_1_0_0_1_0_0_0_0	57_1_0_0_1_0_0_0	57_1_0_0_1_0_0	57_1_0_0_1_0	57_1_0_0_1	57_1_0_0	57_1_0	57_1	57
314	D1	Mali	Africa	1989	carrier		endemic	C	26	11	ST-11 complex	34_0_0_0_0_5_42_2_0_0_0_0_0	34_0_0_0_0_5_42_2_0_0_0_0	34_0_0_0_0_5_42_2_0_0_0	34_0_0_0_0_5_42_2_0_0	34_0_0_0_0_5_42_2_0	34_0_0_0_0_5_42_2	34_0_0_0_0_5_42	34_0_0_0_0_5	34_0_0_0_0	34_0_0_0	34_0_0	34_0	34
316	D8	Mali	Africa	1990	invasive (unspecified/other)		endemic	A	27	4	ST-4 complex	57_1_0_2_0_0_1_8_1_0_0_0_0	57_1_0_2_0_0_1_8_1_0_0_0	57_1_0_2_0_0_1_8_1_0_0	57_1_0_2_0_0_1_8_1_0	57_1_0_2_0_0_1_8_1	57_1_0_2_0_0_1_8	57_1_0_2_0_0_1	57_1_0_2_0_0	57_1_0_2_0	57_1_0_2	57_1_0	57_1	57
340	196/87	Norway	Europe	1987				C	28	32	ST-32 complex	0_0_0_0_0_0_1_4_0_0_2_0_0	0_0_0_0_0_0_1_4_0_0_2_0	0_0_0_0_0_0_1_4_0_0_2	0_0_0_0_0_0_1_4_0_0	0_0_0_0_0_0_1_4_0	0_0_0_0_0_0_1_4	0_0_0_0_0_0_1	0_0_0_0_0_0	0_0_0_0_0	0_0_0_0	0_0_0	0_0	0
343	500	Italy	Europe	1984			endemic	C	29	11	ST-11 complex	34_0_0_0_0_5_1_0_0_1_0_0_0	34_0_0_0_0_5_1_0_0_1_0_0	34_0_0_0_0_5_1_0_0_1_0	34_0_0_0_0_5_1_0_0_1	34_0_0_0_0_5_1_0_0	34_0_0_0_0_5_1_0	34_0_0_0_0_5_1	34_0_0_0_0_5	34_0_0_0_0	34_0_0_0	34_0_0	34_0	34
349	38VI	USA	North America	1964				B	31	11	ST-11 complex	34_0_0_0_0_5_0_0_1_0_0_0_0	34_0_0_0_0_5_0_0_1_0_0_0	34_0_0_0_0_5_0_0_1_0_0	34_0_0_0_0_5_0_0_1_0	34_0_0_0_0_5_0_0_1	34_0_0_0_0_5_0_0	34_0_0_0_0_5_0	34_0_0_0_0_5	34_0_0_0_0	34_0_0_0	34_0_0	34_0	34
369	M597	Israel	Asia	1988	invasive (unspecified/other)			C	32	11	ST-11 complex	34_0_0_0_0_5_14_4_0_0_0_0_0	34_0_0_0_0_5_14_4_0_0_0_0	34_0_0_0_0_5_14_4_0_0_0	34_0_0_0_0_5_14_4_0_0	34_0_0_0_0_5_14_4_0	34_0_0_0_0_5_14_4	34_0_0_0_0_5_14	34_0_0_0_0_5	34_0_0_0_0	34_0_0_0	34_0_0	34_0	34
387	2059001	Mali	Africa	1990	invasive (unspecified/other)		endemic	A	33	4	ST-4 complex	57_1_0_2_0_0_1_2_0_1_0_0_0	57_1_0_2_0_0_1_2_0_1_0_0	57_1_0_2_0_0_1_2_0_1_0	57_1_0_2_0_0_1_2_0_1	57_1_0_2_0_0_1_2_0	57_1_0_2_0_0_1_2	57_1_0_2_0_0_1	57_1_0_2_0_0	57_1_0_2_0	57_1_0_2	57_1_0	57_1	57
391	90/18311	UK [Scotland]	Europe	1990				C	34	11	ST-11 complex	34_0_0_0_0_5_18_0_0_1_0_0_0	34_0_0_0_0_5_18_0_0_1_0_0	34_0_0_0_0_5_18_0_0_1_0	34_0_0_0_0_5_18_0_0_1	34_0_0_0_0_5_18_0_0	34_0_0_0_0_5_18_0	34_0_0_0_0_5_18	34_0_0_0_0_5	34_0_0_0_0	34_0_0_0	34_0_0	34_0	34
398	BZ 10	The Netherlands	Europe	1967	invasive (unspecified/other)			B	35	8	ST-8 complex	34_1_0_1_0_1_0_0_0_0_0_0_0	34_1_0_1_0_1_0_0_0_0_0_0	34_1_0_1_0_1_0_0_0_0_0	34_1_0_1_0_1_0_0_0_0	34_1_0_1_0_1_0_0_0	34_1_0_1_0_1_0_0	34_1_0_1_0_1_0	34_1_0_1_0_1	34_1_0_1_0	34_1_0_1	34_1_0	34_1	34
400	BZ 83	The Netherlands	Europe	1984	invasive (unspecified/other)			B	36	34	ST-32 complex	0_0_0_0_0_0_18_0_1_0_0_0_0	0_0_0_0_0_0_18_0_1_0_0_0	0_0_0_0_0_0_18_0_1_0_0	0_0_0_0_0_0_18_0_1_0	0_0_0_0_0_0_18_0_1	0_0_0_0_0_0_18_0	0_0_0_0_0_0_18	0_0_0_0_0_0	0_0_0_0_0	0_0_0_0	0_0_0	0_0	0
403	BZ 147	The Netherlands	Europe	1963	invasive (unspecified/other)			B		48	ST-41/44 complex
407	BZ 163	The Netherlands	Europe	1979	invasive (unspecified/other)			B	38	9	ST-8 complex	34_1_0_1_1_0_1_0_0_0_0_0_0	34_1_0_1_1_0_1_0_0_0_0_0	34_1_0_1_1_0_1_0_0_0_0	34_1_0_1_1_0_1_0_0_0	34_1_0_1_1_0_1_0_0	34_1_0_1_1_0_1_0	34_1_0_1_1_0_1	34_1_0_1_1_0	34_1_0_1_1	34_1_0_1	34_1_0	34_1	34
408	BZ 169	The Netherlands	Europe	1985	invasive (unspecified/other)			B	39	32	ST-32 complex	0_0_0_0_0_0_74_0_0_0_0_0_0	0_0_0_0_0_0_74_0_0_0_0_0	0_0_0_0_0_0_74_0_0_0_0	0_0_0_0_0_0_74_0_0_0	0_0_0_0_0_0_74_0_0	0_0_0_0_0_0_74_0	0_0_0_0_0_0_74	0_0_0_0_0_0	0_0_0_0_0	0_0_0_0	0_0_0	0_0	0
409	BZ 198	The Netherlands	Europe	1986	invasive (unspecified/other)		endemic	B	40	41	ST-41/44 complex	6_0_0_0_1_104_0_0_0_0_0_0_0	6_0_0_0_1_104_0_0_0_0_0_0	6_0_0_0_1_104_0_0_0_0_0	6_0_0_0_1_104_0_0_0_0	6_0_0_0_1_104_0_0_0	6_0_0_0_1_104_0_0	6_0_0_0_1_104_0	6_0_0_0_1_104	6_0_0_0_1	6_0_0_0	6_0_0	6_0	6
410	BZ 232	The Netherlands	Europe	1964	invasive (unspecified/other)			B	41	38	ST-37 complex	11_0_5_0_0_0_0_0_0_1_0_0_0	11_0_5_0_0_0_0_0_0_1_0_0	11_0_5_0_0_0_0_0_0_1_0	11_0_5_0_0_0_0_0_0_1	11_0_5_0_0_0_0_0_0	11_0_5_0_0_0_0_0	11_0_5_0_0_0_0	11_0_5_0_0_0	11_0_5_0_0	11_0_5_0	11_0_5	11_0	11
411	DK 24	Denmark	Europe	1940	invasive (unspecified/other)			B	42	16	ST-4240/6688 complex	44_0_0_0_1_0_0_0_0_1_0_0_0	44_0_0_0_1_0_0_0_0_1_0_0	44_0_0_0_1_0_0_0_0_1_0	44_0_0_0_1_0_0_0_0_1	44_0_0_0_1_0_0_0_0	44_0_0_0_1_0_0_0	44_0_0_0_1_0_0	44_0_0_0_1_0	44_0_0_0_1	44_0_0_0	44_0_0	44_0	44
412	DK 353	Denmark	Europe	1962	invasive (unspecified/other)			discrepancy	43	37	ST-37 complex	11_0_5_1_0_0_0_0_0_0_0_0_0	11_0_5_1_0_0_0_0_0_0_0_0	11_0_5_1_0_0_0_0_0_0_0	11_0_5_1_0_0_0_0_0_0	11_0_5_1_0_0_0_0_0	11_0_5_1_0_0_0_0	11_0_5_1_0_0_0	11_0_5_1_0_0	11_0_5_1_0	11_0_5_1	11_0_5	11_0	11
414	EG 327	Germany	Europe	1985	invasive (unspecified/other)			B	45	19	ST-18 complex	49_0_6_0_0_0_0_0_0_0_0_0_0	49_0_6_0_0_0_0_0_0_0_0_0	49_0_6_0_0_0_0_0_0_0_0	49_0_6_0_0_0_0_0_0_0	49_0_6_0_0_0_0_0_0	49_0_6_0_0_0_0_0	49_0_6_0_0_0_0	49_0_6_0_0_0	49_0_6_0_0	49_0_6_0	49_0_6	49_0	49
415	EG 329	Germany	Europe	1985	invasive (unspecified/other)			B	46	32	ST-32 complex	0_0_0_0_0_17_0_0_0_0_0_0_0	0_0_0_0_0_17_0_0_0_0_0_0	0_0_0_0_0_17_0_0_0_0_0	0_0_0_0_0_17_0_0_0_0	0_0_0_0_0_17_0_0_0	0_0_0_0_0_17_0_0	0_0_0_0_0_17_0	0_0_0_0_0_17	0_0_0_0_0	0_0_0_0	0_0_0	0_0	0
416	EG 011	Germany	Europe	1986	invasive (unspecified/other)			B	47	36		11_0_7_0_0_0_0_0_0_0_0_0_0	11_0_7_0_0_0_0_0_0_0_0_0	11_0_7_0_0_0_0_0_0_0_0	11_0_7_0_0_0_0_0_0_0	11_0_7_0_0_0_0_0_0	11_0_7_0_0_0_0_0	11_0_7_0_0_0_0	11_0_7_0_0_0	11_0_7_0_0	11_0_7_0	11_0_7	11_0	11
417	NG 3/88	Norway	Europe	1988	invasive (unspecified/other)			B	48	12		0_20_0_0_0_0_0_0_0_0_0_0_0	0_20_0_0_0_0_0_0_0_0_0_0	0_20_0_0_0_0_0_0_0_0_0	0_20_0_0_0_0_0_0_0_0	0_20_0_0_0_0_0_0_0	0_20_0_0_0_0_0_0	0_20_0_0_0_0_0	0_20_0_0_0_0	0_20_0_0_0	0_20_0_0	0_20_0	0_20	0
418	NG 4/88	Norway	Europe	1988	invasive (unspecified/other)			B	49	30		5_17_0_0_0_0_0_0_0_0_0_0_0	5_17_0_0_0_0_0_0_0_0_0_0	5_17_0_0_0_0_0_0_0_0_0	5_17_0_0_0_0_0_0_0_0	5_17_0_0_0_0_0_0_0	5_17_0_0_0_0_0_0	5_17_0_0_0_0_0	5_17_0_0_0_0	5_17_0_0_0	5_17_0_0	5_17_0	5_17	5
419	NG 6/88	Norway	Europe	1988	invasive (unspecified/other)			B	50	13	ST-269 complex	0_18_0_0_0_0_1_0_0_0_0_0_0	0_18_0_0_0_0_1_0_0_0_0_0	0_18_0_0_0_0_1_0_0_0_0	0_18_0_0_0_0_1_0_0_0	0_18_0_0_0_0_1_0_0	0_18_0_0_0_0_1_0	0_18_0_0_0_0_1	0_18_0_0_0_0	0_18_0_0_0	0_18_0_0	0_18_0	0_18	0
420	NG F26	Norway	Europe	1988	carrier			B	51	13	ST-269 complex	0_18_0_0_0_0_0_0_0_0_0_0_0	0_18_0_0_0_0_0_0_0_0_0_0	0_18_0_0_0_0_0_0_0_0_0	0_18_0_0_0_0_0_0_0_0	0_18_0_0_0_0_0_0_0	0_18_0_0_0_0_0_0	0_18_0_0_0_0_0	0_18_0_0_0_0	0_18_0_0_0	0_18_0_0	0_18_0	0_18	0
421	NG H15	Norway	Europe	1988	carrier		carrier	B		43	ST-41/44 complex
423	NG H38	Norway	Europe	1988	carrier			B		36
424	NG E31	Norway	Europe	1988	carrier			B		15	ST-364 complex
425	NG G40	Norway	Europe	1988	carrier		carrier	B	52	25		15_0_1_0_2_0_0_0_0_0_0_0_0	15_0_1_0_2_0_0_0_0_0_0_0	15_0_1_0_2_0_0_0_0_0_0	15_0_1_0_2_0_0_0_0_0	15_0_1_0_2_0_0_0_0	15_0_1_0_2_0_0_0	15_0_1_0_2_0_0	15_0_1_0_2_0	15_0_1_0_2	15_0_1_0	15_0_1	15_0	15
427	NG E30	Norway	Europe	1988	carrier		carrier	B	54	44	ST-41/44 complex	6_0_1_28_0_0_1_0_0_0_0_0_0	6_0_1_28_0_0_1_0_0_0_0_0	6_0_1_28_0_0_1_0_0_0_0	6_0_1_28_0_0_1_0_0_0	6_0_1_28_0_0_1_0_0	6_0_1_28_0_0_1_0	6_0_1_28_0_0_1	6_0_1_28_0_0	6_0_1_28_0	6_0_1_28	6_0_1	6_0	6
428	NG H36	Norway	Europe	1988	carrier		carrier	B	55	47	ST-41/44 complex	6_0_3_1_0_0_0_0_0_0_0_0_0	6_0_3_1_0_0_0_0_0_0_0_0	6_0_3_1_0_0_0_0_0_0_0	6_0_3_1_0_0_0_0_0_0	6_0_3_1_0_0_0_0_0	6_0_3_1_0_0_0_0	6_0_3_1_0_0_0	6_0_3_1_0_0	6_0_3_1_0	6_0_3_1	6_0_3	6_0	6
430	NG 080	Norway	Europe	1981	invasive (unspecified/other)			B	56	32	ST-32 complex	0_0_0_0_0_0_1_3_0_1_0_0_0	0_0_0_0_0_0_1_3_0_1_0_0	0_0_0_0_0_0_1_3_0_1_0	0_0_0_0_0_0_1_3_0_1	0_0_0_0_0_0_1_3_0	0_0_0_0_0_0_1_3	0_0_0_0_0_0_1	0_0_0_0_0_0	0_0_0_0_0	0_0_0_0	0_0_0	0_0	0
431	NG144/82	Norway	Europe	1982	invasive (unspecified/other)			B		32	ST-32 complex
434	NG PB24	Norway	Europe	1985	invasive (unspecified/other)		epidemic	B	57	32	ST-32 complex	0_0_0_0_0_0_70_0_0_1_0_0_0	0_0_0_0_0_0_70_0_0_1_0_0	0_0_0_0_0_0_70_0_0_1_0	0_0_0_0_0_0_70_0_0_1	0_0_0_0_0_0_70_0_0	0_0_0_0_0_0_70_0	0_0_0_0_0_0_70	0_0_0_0_0_0	0_0_0_0_0	0_0_0_0	0_0_0	0_0	0
441	8680	Chile	South America	1987	invasive (unspecified/other)			B	59	32	ST-32 complex	0_0_0_0_0_0_62_1_0_0_0_0_0	0_0_0_0_0_0_62_1_0_0_0_0	0_0_0_0_0_0_62_1_0_0_0	0_0_0_0_0_0_62_1_0_0	0_0_0_0_0_0_62_1_0	0_0_0_0_0_0_62_1	0_0_0_0_0_0_62	0_0_0_0_0_0	0_0_0_0_0	0_0_0_0	0_0_0	0_0	0
442	297-0	Chile	South America	1987	carrier		carrier	discrepancy	60;48217;52934	8523	ST-254 complex	0_6_0_0_0_1_0_0_2_0_0_0_0	0_6_0_0_0_1_0_0_2_0_0_0	0_6_0_0_0_1_0_0_2_0_0	0_6_0_0_0_1_0_0_2_0	0_6_0_0_0_1_0_0_2	0_6_0_0_0_1_0_0	0_6_0_0_0_1_0	0_6_0_0_0_1	0_6_0_0_0	0_6_0_0	0_6_0	0_6	0
443	3906	China	Asia	1977	invasive (unspecified/other)			B		17
445	528	Russia	Asia	1989	invasive (unspecified/other)		endemic	discrepancy	62	18	ST-18 complex	49_0_1_13_3_0_0_0_0_0_0_0_0	49_0_1_13_3_0_0_0_0_0_0_0	49_0_1_13_3_0_0_0_0_0_0	49_0_1_13_3_0_0_0_0_0	49_0_1_13_3_0_0_0_0	49_0_1_13_3_0_0_0	49_0_1_13_3_0_0	49_0_1_13_3_0	49_0_1_13_3	49_0_1_13	49_0_1	49_0	49
446	1000	Russia	Asia	1988	invasive (unspecified/other)		endemic	B		20	ST-18 complex
451	14/1455	Russia [Europe]		1970	invasive (unspecified/other)	CSF	pandemic	A	63	5	ST-5 complex	57_1_0_0_0_0_2_0_0_0_0_0_0	57_1_0_0_0_0_2_0_0_0_0_0	57_1_0_0_0_0_2_0_0_0_0	57_1_0_0_0_0_2_0_0_0	57_1_0_0_0_0_2_0_0	57_1_0_0_0_0_2_0	57_1_0_0_0_0_2	57_1_0_0_0_0	57_1_0_0_0	57_1_0_0	57_1_0	57_1	57
466	371	India	Asia	1980	invasive (unspecified/other)			A	64	1	ST-1 complex	57_0_0_0_1_0_2_0_0_0_0_0_0	57_0_0_0_1_0_2_0_0_0_0_0	57_0_0_0_1_0_2_0_0_0_0	57_0_0_0_1_0_2_0_0_0	57_0_0_0_1_0_2_0_0	57_0_0_0_1_0_2_0	57_0_0_0_1_0_2	57_0_0_0_1_0	57_0_0_0_1	57_0_0_0	57_0_0	57_0	57
467	690	India	Asia	1980	invasive (unspecified/other)			A	65	4	ST-4 complex	57_1_0_2_0_0_1_7_0_0_0_0_0	57_1_0_2_0_0_1_7_0_0_0_0	57_1_0_2_0_0_1_7_0_0_0	57_1_0_2_0_0_1_7_0_0	57_1_0_2_0_0_1_7_0	57_1_0_2_0_0_1_7	57_1_0_2_0_0_1	57_1_0_2_0_0	57_1_0_2_0	57_1_0_2	57_1_0	57_1	57
468	BRAZ10	Brazil	South America	1976				C	66	11	ST-11 complex	34_0_0_0_0_5_45_0_0_0_0_0_0	34_0_0_0_0_5_45_0_0_0_0_0	34_0_0_0_0_5_45_0_0_0_0	34_0_0_0_0_5_45_0_0_0	34_0_0_0_0_5_45_0_0	34_0_0_0_0_5_45_0	34_0_0_0_0_5_45	34_0_0_0_0_5	34_0_0_0_0	34_0_0_0	34_0_0	34_0	34
488	106	Morocco	Africa	1967	invasive (unspecified/other)		epidemic	A	67	1	ST-1 complex	57_0_0_0_1_0_0_0_0_0_0_0_0	57_0_0_0_1_0_0_0_0_0_0_0	57_0_0_0_1_0_0_0_0_0_0	57_0_0_0_1_0_0_0_0_0	57_0_0_0_1_0_0_0_0	57_0_0_0_1_0_0_0	57_0_0_0_1_0_0	57_0_0_0_1_0	57_0_0_0_1	57_0_0_0	57_0_0	57_0	57
492	79128	China	Asia	1979	invasive (unspecified/other)		epidemic	A		3	ST-1 complex
493	322/85	Germany	Europe	1985	invasive (unspecified/other)		endemic	A		2	ST-1 complex
494	79126	China	Asia	1979	invasive (unspecified/other)		epidemic	A	68	3	ST-1 complex	57_0_1_0_0_0_0_0_0_0_0_0_0	57_0_1_0_0_0_0_0_0_0_0_0	57_0_1_0_0_0_0_0_0_0_0	57_0_1_0_0_0_0_0_0_0	57_0_1_0_0_0_0_0_0	57_0_1_0_0_0_0_0	57_0_1_0_0_0_0	57_0_1_0_0_0	57_0_1_0_0	57_0_1_0	57_0_1	57_0	57
507	MA-5756	Spain	Europe	1985				C	69	11	ST-11 complex	34_0_0_0_0_5_14_0_0_1_0_0_0	34_0_0_0_0_5_14_0_0_1_0_0	34_0_0_0_0_5_14_0_0_1_0	34_0_0_0_0_5_14_0_0_1	34_0_0_0_0_5_14_0_0	34_0_0_0_0_5_14_0	34_0_0_0_0_5_14	34_0_0_0_0_5	34_0_0_0_0	34_0_0_0	34_0_0	34_0	34
597	92001	China	Asia	1992	invasive (unspecified/other)		epidemic	A	70	7	ST-5 complex	57_1_0_0_0_0_13_32_0_1_0_0_0	57_1_0_0_0_0_13_32_0_1_0_0	57_1_0_0_0_0_13_32_0_1_0	57_1_0_0_0_0_13_32_0_1	57_1_0_0_0_0_13_32_0	57_1_0_0_0_0_13_32	57_1_0_0_0_0_13	57_1_0_0_0_0	57_1_0_0_0	57_1_0_0	57_1_0	57_1	57
613	Z2491	The Gambia	Africa	1983	meningitis	CSF	epidemic	A	71	4	ST-4 complex	57_1_0_2_0_0_1_3_0_1_0_0_0	57_1_0_2_0_0_1_3_0_1_0_0	57_1_0_2_0_0_1_3_0_1_0	57_1_0_2_0_0_1_3_0_1	57_1_0_2_0_0_1_3_0	57_1_0_2_0_0_1_3	57_1_0_2_0_0_1	57_1_0_2_0_0	57_1_0_2_0	57_1_0_2	57_1_0	57_1	57
638	G2136	UK [England]	Europe	1986	invasive (unspecified/other)			B	72	8	ST-8 complex	34_1_0_1_0_0_0_0_0_0_0_0_1	34_1_0_1_0_0_0_0_0_0_0_0	34_1_0_1_0_0_0_0_0_0_0	34_1_0_1_0_0_0_0_0_0	34_1_0_1_0_0_0_0_0	34_1_0_1_0_0_0_0	34_1_0_1_0_0_0	34_1_0_1_0_0	34_1_0_1_0	34_1_0_1	34_1_0	34_1	34
640	SB25	South Africa	Africa	1990	invasive (unspecified/other)			C		8	ST-8 complex
641	94/155	New Zealand	Oceania	1994	invasive (unspecified/other)			C		66	ST-8 complex
642	312 901	UK [England]	Europe	1996	invasive (unspecified/other)			C	74;52935	8	ST-8 complex	34_1_0_1_3_0_6_0_0_0_0_0_0	34_1_0_1_3_0_6_0_0_0_0_0	34_1_0_1_3_0_6_0_0_0_0	34_1_0_1_3_0_6_0_0_0	34_1_0_1_3_0_6_0_0	34_1_0_1_3_0_6_0	34_1_0_1_3_0_6	34_1_0_1_3_0	34_1_0_1_3	34_1_0_1	34_1_0	34_1	34
643	AK22	Greece	Europe	1992	invasive (unspecified/other)			B	75	153	ST-8 complex	34_1_0_1_2_0_1_0_0_1_0_0_0	34_1_0_1_2_0_1_0_0_1_0_0	34_1_0_1_2_0_1_0_0_1_0	34_1_0_1_2_0_1_0_0_1	34_1_0_1_2_0_1_0_0	34_1_0_1_2_0_1_0	34_1_0_1_2_0_1	34_1_0_1_2_0	34_1_0_1_2	34_1_0_1	34_1_0	34_1	34
644	L93/4286	UK [England]	Europe	1993	invasive (unspecified/other)			C	76	11	ST-11 complex	34_0_0_0_0_0_19_0_1_0_0_0_0	34_0_0_0_0_0_19_0_1_0_0_0	34_0_0_0_0_0_19_0_1_0_0	34_0_0_0_0_0_19_0_1_0	34_0_0_0_0_0_19_0_1	34_0_0_0_0_0_19_0	34_0_0_0_0_0_19	34_0_0_0_0_0	34_0_0_0_0	34_0_0_0	34_0_0	34_0	34
645	204/92	Cuba	North America	1992	invasive (unspecified/other)			B	77	33	ST-32 complex	0_0_0_0_0_0_172_2_0_0_0_0_0	0_0_0_0_0_0_172_2_0_0_0_0	0_0_0_0_0_0_172_2_0_0_0	0_0_0_0_0_0_172_2_0_0	0_0_0_0_0_0_172_2_0	0_0_0_0_0_0_172_2	0_0_0_0_0_0_172	0_0_0_0_0_0	0_0_0_0_0	0_0_0_0	0_0_0	0_0	0
646	400	Austria	Europe	1991	invasive (unspecified/other)			B	78	40	ST-41/44 complex	6_0_0_0_1_24_1_0_0_0_0_0_0	6_0_0_0_1_24_1_0_0_0_0_0	6_0_0_0_1_24_1_0_0_0_0	6_0_0_0_1_24_1_0_0_0	6_0_0_0_1_24_1_0_0	6_0_0_0_1_24_1_0	6_0_0_0_1_24_1	6_0_0_0_1_24	6_0_0_0_1	6_0_0_0	6_0_0	6_0	6
647	AK50	Greece	Europe	1992	invasive (unspecified/other)			B	79	41	ST-41/44 complex	6_0_0_0_1_1_0_1_0_0_0_0_0	6_0_0_0_1_1_0_1_0_0_0_0	6_0_0_0_1_1_0_1_0_0_0	6_0_0_0_1_1_0_1_0_0	6_0_0_0_1_1_0_1_0	6_0_0_0_1_1_0_1	6_0_0_0_1_1_0	6_0_0_0_1_1	6_0_0_0_1	6_0_0_0	6_0_0	6_0	6
648	M-101/93	Iceland	Europe	1993	invasive (unspecified/other)			B	80	41	ST-41/44 complex	6_0_0_0_1_1_1_0_0_0_0_0_0	6_0_0_0_1_1_1_0_0_0_0_0	6_0_0_0_1_1_1_0_0_0_0	6_0_0_0_1_1_1_0_0_0	6_0_0_0_1_1_1_0_0	6_0_0_0_1_1_1_0	6_0_0_0_1_1_1	6_0_0_0_1_1	6_0_0_0_1	6_0_0_0	6_0_0	6_0	6
649	50/94	Norway	Europe	1994	invasive (unspecified/other)			B	81	45	ST-41/44 complex	6_0_0_0_1_1_13_0_1_0_0_0_0	6_0_0_0_1_1_13_0_1_0_0_0	6_0_0_0_1_1_13_0_1_0_0	6_0_0_0_1_1_13_0_1_0	6_0_0_0_1_1_13_0_1	6_0_0_0_1_1_13_0	6_0_0_0_1_1_13	6_0_0_0_1_1	6_0_0_0_1	6_0_0_0	6_0_0	6_0	6
650	M40/94	Chile	South America	1994	invasive (unspecified/other)			B	82	41	ST-41/44 complex	6_0_0_0_1_151_0_0_0_0_0_0_0	6_0_0_0_1_151_0_0_0_0_0_0	6_0_0_0_1_151_0_0_0_0_0	6_0_0_0_1_151_0_0_0_0	6_0_0_0_1_151_0_0_0	6_0_0_0_1_151_0_0	6_0_0_0_1_151_0	6_0_0_0_1_151	6_0_0_0_1	6_0_0_0	6_0_0	6_0	6
651	931905	The Netherlands	Europe	1993	invasive (unspecified/other)			B	83	41	ST-41/44 complex	6_0_0_0_1_9_1_0_0_0_0_0_0	6_0_0_0_1_9_1_0_0_0_0_0	6_0_0_0_1_9_1_0_0_0_0	6_0_0_0_1_9_1_0_0_0	6_0_0_0_1_9_1_0_0	6_0_0_0_1_9_1_0	6_0_0_0_1_9_1	6_0_0_0_1_9	6_0_0_0_1	6_0_0_0	6_0_0	6_0	6
652	N45/96	Norway	Europe	1996	invasive (unspecified/other)			B	82	41	ST-41/44 complex	6_0_0_0_1_151_0_0_0_0_0_0_0	6_0_0_0_1_151_0_0_0_0_0_0	6_0_0_0_1_151_0_0_0_0_0	6_0_0_0_1_151_0_0_0_0	6_0_0_0_1_151_0_0_0	6_0_0_0_1_151_0_0	6_0_0_0_1_151_0	6_0_0_0_1_151	6_0_0_0_1	6_0_0_0	6_0_0	6_0	6
653	91/40	New Zealand	Oceania	1991	meningitis	CSF	epidemic	B	84	42	ST-41/44 complex	6_0_0_0_1_1_66_1_0_0_0_0_0	6_0_0_0_1_1_66_1_0_0_0_0	6_0_0_0_1_1_66_1_0_0_0	6_0_0_0_1_1_66_1_0_0	6_0_0_0_1_1_66_1_0	6_0_0_0_1_1_66_1	6_0_0_0_1_1_66	6_0_0_0_1_1	6_0_0_0_1	6_0_0_0	6_0_0	6_0	6
655	E32	Norway	Europe	1988	carrier			discrepancy	86	31	ST-334 complex	27_2_0_0_0_0_0_0_0_0_0_0_0	27_2_0_0_0_0_0_0_0_0_0_0	27_2_0_0_0_0_0_0_0_0_0	27_2_0_0_0_0_0_0_0_0	27_2_0_0_0_0_0_0_0	27_2_0_0_0_0_0_0	27_2_0_0_0_0_0	27_2_0_0_0_0	27_2_0_0_0	27_2_0_0	27_2_0	27_2	27
656	E26	Norway	Europe	1988	carrier			discrepancy	87	39	ST-198 complex	72_1_0_0_0_0_0_2_0_1_0_0_0	72_1_0_0_0_0_0_2_0_1_0_0	72_1_0_0_0_0_0_2_0_1_0	72_1_0_0_0_0_0_2_0_1	72_1_0_0_0_0_0_2_0	72_1_0_0_0_0_0_2	72_1_0_0_0_0_0	72_1_0_0_0_0	72_1_0_0_0	72_1_0_0	72_1_0	72_1	72
657	860060	The Netherlands	Europe	1986	invasive (unspecified/other)			X	88	24	ST-750 complex	62_0_0_0_0_1_0_0_0_1_0_0_0	62_0_0_0_0_1_0_0_0_1_0_0	62_0_0_0_0_1_0_0_0_1_0	62_0_0_0_0_1_0_0_0_1	62_0_0_0_0_1_0_0_0	62_0_0_0_0_1_0_0	62_0_0_0_0_1_0	62_0_0_0_0_1	62_0_0_0_0	62_0_0_0	62_0_0	62_0	62
659	A22	Norway	Europe	1986	carrier	throat swab		W	90	22	ST-22 complex	6_10_0_0_0_0_0_0_0_1_0_0_0	6_10_0_0_0_0_0_0_0_1_0_0	6_10_0_0_0_0_0_0_0_1_0	6_10_0_0_0_0_0_0_0_1	6_10_0_0_0_0_0_0_0	6_10_0_0_0_0_0_0	6_10_0_0_0_0_0	6_10_0_0_0_0	6_10_0_0_0	6_10_0_0	6_10_0	6_10	6
660	71/94	Norway	Europe	1994	invasive (unspecified/other)			Y	91	23	ST-23 complex	8_0_0_1_0_2_0_4_1_0_0_0_0	8_0_0_1_0_2_0_4_1_0_0_0	8_0_0_1_0_2_0_4_1_0_0	8_0_0_1_0_2_0_4_1_0	8_0_0_1_0_2_0_4_1	8_0_0_1_0_2_0_4	8_0_0_1_0_2_0	8_0_0_1_0_2	8_0_0_1_0	8_0_0_1	8_0_0	8_0	8
661	860800	The Netherlands	Europe	1986	invasive (unspecified/other)			Y	92	29	ST-167 complex	13_0_0_0_1_0_0_0_0_1_0_0_0	13_0_0_0_1_0_0_0_0_1_0_0	13_0_0_0_1_0_0_0_0_1_0	13_0_0_0_1_0_0_0_0_1	13_0_0_0_1_0_0_0_0	13_0_0_0_1_0_0_0	13_0_0_0_1_0_0	13_0_0_0_1_0	13_0_0_0_1	13_0_0_0	13_0_0	13_0	13
35956	255	Burkina Faso	Africa	1966	invasive (unspecified/other)	CSF	endemic	A	6111	4	ST-4 complex	57_1_0_2_0_0_0_7_0_0_0_0_0	57_1_0_2_0_0_0_7_0_0_0_0	57_1_0_2_0_0_0_7_0_0_0	57_1_0_2_0_0_0_7_0_0	57_1_0_2_0_0_0_7_0	57_1_0_2_0_0_0_7	57_1_0_2_0_0_0	57_1_0_2_0_0	57_1_0_2_0	57_1_0_2	57_1_0	57_1	57
35957	890326	The Netherlands	Europe	1989	invasive (unspecified/other)			Z	6112	28	ST-103 complex	5_8_0_0_0_0_0_0_0_0_0_0_0	5_8_0_0_0_0_0_0_0_0_0_0	5_8_0_0_0_0_0_0_0_0_0	5_8_0_0_0_0_0_0_0_0	5_8_0_0_0_0_0_0_0	5_8_0_0_0_0_0_0	5_8_0_0_0_0_0	5_8_0_0_0_0	5_8_0_0_0	5_8_0_0	5_8_0	5_8	5
35958	BZ 133	The Netherlands	Europe	1977	invasive (unspecified/other)			discrepancy	6113	10300	ST-1 complex	57_0_0_0_1_0_8_0_0_0_0_0_0	57_0_0_0_1_0_8_0_0_0_0_0	57_0_0_0_1_0_8_0_0_0_0	57_0_0_0_1_0_8_0_0_0	57_0_0_0_1_0_8_0_0	57_0_0_0_1_0_8_0	57_0_0_0_1_0_8	57_0_0_0_1_0	57_0_0_0_1	57_0_0_0	57_0_0	57_0	57
35959	EG 328	Germany	Europe	1985	invasive (unspecified/other)			B	6114	18	ST-18 complex	49_0_1_16_0_0_0_0_0_0_0_1_0	49_0_1_16_0_0_0_0_0_0_0_1	49_0_1_16_0_0_0_0_0_0_0	49_0_1_16_0_0_0_0_0_0	49_0_1_16_0_0_0_0_0	49_0_1_16_0_0_0_0	49_0_1_16_0_0_0	49_0_1_16_0_0	49_0_1_16_0	49_0_1_16	49_0_1	49_0	49
35960	F1576	Ghana	Africa	1984			endemic	C	6115	11	ST-11 complex	34_0_0_0_0_5_0_4_0_0_0_0_0	34_0_0_0_0_5_0_4_0_0_0_0	34_0_0_0_0_5_0_4_0_0_0	34_0_0_0_0_5_0_4_0_0	34_0_0_0_0_5_0_4_0	34_0_0_0_0_5_0_4	34_0_0_0_0_5_0	34_0_0_0_0_5	34_0_0_0_0	34_0_0_0	34_0_0	34_0	34
35961	NG E28	Norway	Europe	1988	carrier		carrier	B	6116	26		15_0_1_0_1_0_0_0_0_0_0_0_0	15_0_1_0_1_0_0_0_0_0_0_0	15_0_1_0_1_0_0_0_0_0_0	15_0_1_0_1_0_0_0_0_0	15_0_1_0_1_0_0_0_0	15_0_1_0_1_0_0_0	15_0_1_0_1_0_0	15_0_1_0_1_0	15_0_1_0_1	15_0_1_0	15_0_1	15_0	15
35962	NG H41	Norway	Europe	1988	carrier			B	6117	27		5_7_0_0_0_0_0_0_0_0_0_0_0	5_7_0_0_0_0_0_0_0_0_0_0	5_7_0_0_0_0_0_0_0_0_0	5_7_0_0_0_0_0_0_0_0	5_7_0_0_0_0_0_0_0	5_7_0_0_0_0_0_0	5_7_0_0_0_0_0	5_7_0_0_0_0	5_7_0_0_0	5_7_0_0	5_7_0	5_7	5
35963	NG P20	Norway	Europe	1969	invasive (unspecified/other)			discrepancy	6118	11	ST-11 complex	34_0_0_0_0_5_0_3_0_0_0_0_0	34_0_0_0_0_5_0_3_0_0_0_0	34_0_0_0_0_5_0_3_0_0_0	34_0_0_0_0_5_0_3_0_0	34_0_0_0_0_5_0_3_0	34_0_0_0_0_5_0_3	34_0_0_0_0_5_0	34_0_0_0_0_5	34_0_0_0_0	34_0_0_0	34_0_0	34_0	34
35964	SWZ107	Switzerland	Europe	1986	invasive (unspecified/other)			B	6119	35	ST-35 complex	0_1_0_0_0_0_12_0_0_0_0_0_0	0_1_0_0_0_0_12_0_0_0_0_0	0_1_0_0_0_0_12_0_0_0_0	0_1_0_0_0_0_12_0_0_0	0_1_0_0_0_0_12_0_0	0_1_0_0_0_0_12_0	0_1_0_0_0_0_12	0_1_0_0_0_0	0_1_0_0_0	0_1_0_0	0_1_0	0_1	0
38305	88/03415	UK [Scotland]	Europe	1988	invasive (unspecified/other)			B	7250	46	ST-41/44 complex	6_0_0_0_1_1_8_0_0_0_0_0_0	6_0_0_0_1_1_8_0_0_0_0_0	6_0_0_0_1_1_8_0_0_0_0	6_0_0_0_1_1_8_0_0_0	6_0_0_0_1_1_8_0_0	6_0_0_0_1_1_8_0	6_0_0_0_1_1_8	6_0_0_0_1_1	6_0_0_0_1	6_0_0_0	6_0_0	6_0	6
47014	B6116/77	Iceland	Europe	1977	invasive (unspecified/other)			B	11811	10	ST-8 complex	34_1_0_1_0_2_0_0_0_1_0_0_0	34_1_0_1_0_2_0_0_0_1_0_0	34_1_0_1_0_2_0_0_0_1_0	34_1_0_1_0_2_0_0_0_1	34_1_0_1_0_2_0_0_0	34_1_0_1_0_2_0_0	34_1_0_1_0_2_0	34_1_0_1_0_2	34_1_0_1_0	34_1_0_1	34_1_0	34_1	34
