## Supplementary Table 4 for "A Life Identification Number Barcoding (LIN Code) System for *Neisseria meningitidis*: high resolution multi-level typing of meningococci"

Clonal complex	Percentage (%) allelic mismatches
	Minimum	Maximum	Median	Mean
CC-1	2.2744503	65.3495431	59.88550185	40.28373929
CC-10217	0	13.2776931	0.8301887	1.804624755
CC-103	20.1661631	88.8804853	34.7432017	37.75680806
CC-106	5.9541985	12.5858128	8.0731153	8.50450272
CC-11	13.9057755	45.0532734	27.4942875	29.67158794
CC-1117	1.594533	37.8995448	11.28012685	13.01825983
CC-1136	0.4542014	31.2121212	16.0578385	16.14995399
CC-1157	17.691724	31.3307971	22.4320248	22.72956296
CC-116	4.7763456	29.2998493	11.3522172	11.67299397
CC-1572	7.5642966	44.8562771	12.8517106	15.85430232
CC-162	2.8636022	40.8163279	10.2719031	11.68965633
CC-167	19.7097018	41.1854118	32.3193908	32.09084011
CC-174	37.8787875	90.7083035	88.6864066	87.87059755
CC-175	17.8733036	37.056604	31.316188	32.32085964
CC-178	0.3030303	35.7359648	26.97446195	26.07898979
CC-18	48.4848499	83.4723294	79.35350835	78.27258062
CC-181	8.738602	21.0045666	14.7416413	14.49677969
CC-192	22.807017	26.3157904	24.1615847	24.19106817
CC-198	4.7005307	52.5475264	49.0922838	45.41868504
CC-2057	8.3777606	93.3688998	92.8790212	84.15528404
CC-212	6.2878788	45.9377378	8.76990785	14.82571984
CC-213	17.8598344	41.8990195	25.2272725	26.56080529
CC-22	10.0303948	65.5987799	20.1674283	21.91404168
CC-23	6.0377359	43.1283206	9.2760183	14.11675288
CC-231	45.3030288	60.0151718	53.7234068	52.30542593
CC-254	17.678301	70.1219499	24.0804635	32.43486631
CC-269	20.8616778	76.7019689	71.882087	71.5028424
CC-282	5.3828657	30.7750762	12.6542989	13.51552754
CC-32	7.1865447	56.1309993	16.883117	18.93777344
CC-334	41.8888032	50	42.8898126	43.69887163
CC-3439	8.8280059	28.0487806	25.31412245	22.22067704
CC-35	0.2271007	91.8939412	19.5585996	26.87391769
CC-364	59.6969724	90.8063293	62.6797855	65.52733316
CC-37	10.2952309	88.1949723	87.7565324	74.90029745
CC-4	3.065134	9.4801225	6.6310974	6.467648607
CC-41.44	11.1702129	73.4244466	33.1818193	42.62626996
CC-4240.6688	0.075815	76.4345825	37.84339815	38.04929845
CC-461	7.8847609	38.6138618	21.7987806	22.63686603
CC-4821	2.8115502	70.3506112	54.4901073	46.18560756
CC-5	5.9587471	30.2752286	14.6901295	14.53865906
CC-53	5.0037909	30.3720564	18.381241	18.65707177
CC-549	69.4126606	71.6679335	70.82262635	70.6814617
CC-60	7.9879425	86.4048362	17.6737159	20.99224324
CC-750	1.9786911	92.0792103	3.2625191	42.28300584
CC-8	1.5957447	90.1990831	28.7671238	29.23487104
CC-865	0	88.6864066	39.31788505	42.01782869
CC-92	6.2215477	50.9491265	24.13774805	24.17165818
CC-9316	16.075471	37.281701	25.6273776	26.91599652
